# Pyramided resistance ensures grapevine (Vitis spp.) protection during high downy mildew (Plasmopara viticola) epidemic pressure

**DOI:** 10.64898/2026.02.11.705294

**Authors:** Guillaume Arnold, Tyrone Possamai, Emilce Prado, Emma Schlemmer, Sabine Wiedemann-Merdinoglu, Komlan Avia

**Affiliations:** INRAE, Université de Strasbourg, UMR SVQV, Colmar, France; Department of Crop Science, Research Institute of Organic Agriculture - FiBL, Frick, Switzerland

**Keywords:** Resistance breeding, Plant disease control, Downy mildew

## Abstract

Developing grapevine cultivars with genetic resistance to pathogens is a key strategy to reduce fungicide use and enhance sustainability. The French INRAE-ResDur program aims to pyramid several resistance loci against *Plasmopara viticola* (*Rpv*), the causal agent of downy mildew, while integrating factors against *Erysiphe necator* (*Ren/Run*) which causes powdery mildew. We evaluated in field the performance of grapevine genotypes carrying single or pyramided *Rpv* loci during the exceptionally severe downy mildew epidemic of 2024. Disease severity was quantified as the proportion of leaf foliage exhibiting symptoms. Susceptible controls averaged 66.6 % symptomatic leaves, *Rpv1/3.1* combination remained below 16.1 %. whereas the *Rpv1/Rpv3.1/Rpv10* pyramid showed only 4.9 % symptomatic leaves. The *s*ingle loci provided partial protection, but the effect varied with genetic background. Pyramiding improved resistance effectiveness and stability, indicating synergistic interactions among loci. These findings demonstrate that pyramiding *Rpv* loci is an effective strategy for durable downy mildew resistance and should be the preferred strategy in grapevine breeding programs and genetic resistance deployment strategies.
