## Supplementary Files_7 for "Pyramided resistance ensures grapevine (Vitis spp.) protection during high downy mildew (Plasmopara viticola) epidemic pressure"

### Sheet: Supplementary File 7
Supplementary File 7. Dataset. Leaf damaged by downy mildew epidemic (%) for each grapevine genotype (average score for four vine) of the INRAE-ResDur populations assessed on the 2 September 2024.
Population	Genotype	Rpv combination	Leaf damaged by downy mildew (%)
42050	2284L	Rpv/1/10	0
42050	2500L	Rpv/1/3.3	0
42050	2674L	Rpv/1/10	0
50035	3168U	Rpv/1/3.1/3.3/10	0
50035	3183U	Rpv/1/10	0
50035	3187U	Rpv/1/3.1/10	0
50035	3433U	Rpv/1/3.1/10	0
50035	3456U	Rpv/1/3.1/3.3/10	0
50035	3562U	Rpv/1/3.1/3.3/10	0
50035	3728U	Rpv/1/3.1/3.3/10	0
50035	3766U	Rpv/1/3.3/10	0
42050	2395L	Rpv/1/10	1
42050	2422L	Rpv/1/10	1
42050	2732L	Rpv/1/3.3/10	1
42050	2089L	Rpv/1/3.3/10	1
42050	2180L	Rpv/1/3.3/10	1
42050	2231L	Rpv/1/10	1
42050	2281L	Rpv/1/3.3/10	1
42050	2371L	Rpv/1/3.3/10	1
42050	2387L	Rpv/1/10	1
42050	2414L	Rpv/1/3.3/10	1
42050	2429L	Rpv/1/3.3/10	1
42050	2518L	Rpv/1/3.3/10	1
42050	2525L	Rpv/1/10	1
42050	2645L	Rpv/1/10	1
42050	2678L	Rpv/1/10	1
42050	2693L	Rpv/1/3.3/10	1
42050	2728L	Rpv/1/3.3/10	1
42050	2053L	Rpv/1/10	1
42050	2079L	Rpv/1/3.3/10	1
42050	2247L	Rpv/1/10	1
42050	2274L	Rpv/1/3.3/10	1
42050	2288L	Rpv/1/3.3/10	1
42050	2506L	Rpv/1/10	1
42050	2550L	Rpv/1/3.3/10	1
42050	2686L	Rpv/1/10	1
42050	2712L	Rpv/1/3.3/10	1
42050	2733L	Rpv/1/10	1
50035	3204U	Rpv/1/3.1/3.3/10	1
50035	3493U	Rpv/1/3.1/3.3/10	1
50035	3556U	Rpv/1/3.1/10	1
50035	3559U	Rpv/1/3.1/10	1
50035	3594U	Rpv/1/3.1/10	1
50035	3773U	Rpv/1/3.1/10	1
50035	3849U	Rpv/1/3.1/10	1
50035	3881U	Rpv/1/3.3/10	1
50035	3947U	Rpv/1/3.1/3.3/10	1
50035	3695U	Rpv/1/3.1/3.3/10	1
50035	3717U	Rpv/1/10	1
50035	3328U	Rpv/1/3.1/3.3/10	1
50035	3871U	Rpv/1/3.1/3.3/10	1
50035	3691U	Rpv/1/3.3	1
Mixed population	0530P	Rpv/1/3.1/3.3/10	1
Mixed population	0576P	Rpv/1/3.1/3.3/10	1
Mixed population	1252P	Rpv/1/3.1/10	1
Mixed population	1775N	Rpv/1/3.1/3.3/10	1
Mixed population	0396P	Rpv/1/3.1/3.3/10	1
Mixed population	0521N	Rpv/1/3.1/3.3/10	1
Mixed population	0790P	Rpv/1/3.1/3.3/10	1
Mixed population	0906P	Rpv/1/3.1/10	1
Mixed population	1170N	Rpv/1/3.1/10	1
Mixed population	1197N	Rpv/1/3.3/10	1
Mixed population	1364N	Rpv/1/3.1/3.3	1
Mixed population	1374N	Rpv/1/3.1/3.3	1
Mixed population	1759N	Rpv/1/3.1/10	1
Mixed population	2159N	Rpv/1/3.1/10	1
Mixed population	2230N	Rpv/1/3.1/10	1
Mixed population	0464P	Rpv/1/3.1/3.3/10	1
Mixed population	0794P	Rpv/1/3.1/10	1
Mixed population	1046P	Rpv/1/3.1/3.3	1
Mixed population	1049P	Rpv/1/3.1/10	1
Mixed population	1162N	Rpv/1/3.1	1
Mixed population	1343P	Rpv/1/3.1/3.3	1
Mixed population	2140N	Rpv/1/3.1/10	1
Mixed population	2143N	Rpv/1/3.1/3.3/10	1
Mixed population	2153N	Rpv/1/3.1/10	1
42050	2023L	Rpv/1/3.3	2.5
42050	2057L	Rpv/1/3.3/10	2.5
42050	2160L	Rpv/1/3.3/10	2.5
42050	2206L	Rpv/1/3.3/10	2.5
42050	2224L	Rpv/1/3.3/10	2.5
42050	2269L	Rpv/1/3.3/10	2.5
42050	2292L	Rpv/1/3.3/10	2.5
42050	2305L	Rpv/1/10	2.5
42050	2383L	Rpv/1/10	2.5
42050	2488L	Rpv/1/3.3/10	2.5
42050	2509L	Rpv/1/3.3/10	2.5
42050	2544L	Rpv/1/10	2.5
42050	2660L	Rpv/1/3.3/10	2.5
42050	2663L	Rpv/1/3.3/10	2.5
42050	2731L	Rpv/1/10	2.5
50035	3177U	Rpv/1/3.1/3.3/10	2.5
50035	3211U	Rpv/1/3.1/3.3/10	2.5
50035	3225U	Rpv/1/3.1/10	2.5
50035	3411U	Rpv/1/3.1/3.3/10	2.5
50035	3412U	Rpv/1/3.3/10	2.5
50035	3460U	Rpv/1/10	2.5
50035	3522U	Rpv/1/10	2.5
50035	3591U	Rpv/1/3.1/3.3/10	2.5
50035	3745U	Rpv/1/3.1/10	2.5
50035	3815U	Rpv/1/3.3/10	2.5
50035	3834U	Rpv/1/3.3/10	2.5
50035	3844U	Rpv/1/3.1/3.3/10	2.5
50035	3886U	Rpv/1/10	2.5
50035	3787U	Rpv/1/3.3	2.5
Mixed population	0495N	Rpv/1/3.3/10	2.5
Mixed population	0844P	Rpv/1/3.1/3.3/10	2.5
Mixed population	1144N	Rpv/1/3.1/3.3	2.5
Mixed population	1150N	Rpv/1/3.1/3.3	2.5
Mixed population	1217N	Rpv/1/3.1/3.3/10	2.5
Mixed population	1259L	Rpv/1/3.3/10	2.5
Mixed population	1274N	Rpv/1/3.3/10	2.5
Mixed population	1470P	Rpv/1/3.3/10	2.5
Mixed population	1778N	Rpv/1/3.1/10	2.5
Mixed population	2007N	Rpv/1/3.3/10	2.5
Mixed population	2087N	Rpv/1/3.1/3.3/10	2.5
Mixed population	2128N	Rpv/1/3.1/3.3/10	2.5
Mixed population	2236N	Rpv/1/3.1/10	2.5
42050	2563L	Rpv/1/3.3	5
42050	2190L	Rpv/1/3.3/10	5
42050	2391L	Rpv/1/3.3/10	5
50001	IJ_135	Rpv/1/3.1	5
50035	3542U	Rpv/1/3.1/10	5
50035	3933U	Rpv/1/3.3/10	5
Mixed population	1423N	Rpv/1/3.1/10	5
Mixed population	1454P	Rpv/1/3.1/3.3	5
Mixed population	1460N	Rpv/1/3.1/3.3	5
Mixed population	1898N	Rpv/1/3.1/3.3	5
Mixed population	2070N	Rpv/1/3.1/3.3	5
42050	2427L	Rpv/1/3.3	10
42050	2679L	Rpv/1/3.3	10
42050	2139L	Rpv/1/10	10
42050	2279L	Rpv/1/3.3/10	10
42050	2361L	Rpv/1/10	10
42050	2399L	Rpv/1/10	10
42050	2487L	Rpv/1/3.3/10	10
42050	2699L	Rpv/1	10
50001	IJ_102	Rpv/1	10
50001	IJ_143-1	Rpv/1/3.1	10
50001	IJ_61	Rpv/1/3.1	10
50035	3176U	Rpv/1/10	10
50035	3439U	Rpv/1/3.3/10	10
50035	3458U	Rpv/1/3.1/3.3/10	10
50035	3678U	Rpv/1/3.3/10	10
50035	3720U	Rpv/1/3.1/3.3/10	10
50035	3840U	Rpv/1/3.1/10	10
50035	3888U	Rpv/1/3.3/10	10
50035	3471U	Rpv/1/3.3	10
50035	3702U	Rpv/1/3.3	10
Mixed population	1215N	Rpv/1/3.1	10
Mixed population	1223N	Rpv/1/3.1	10
Mixed population	1232N	Rpv/1/3.1	10
Mixed population	1273N	Rpv/1/3.1/10	10
Mixed population	1386N	Rpv/1/3.3/10	10
Mixed population	1782N	Rpv/1/3.1/3.3/10	10
Mixed population	2000N	Rpv/1/3.1/3.3	10
Mixed population	2106N	Rpv/1/3.1/3.3/10	10
42050	2669L	Rpv/1/3.3	15
42050	2434L	Rpv/1/10	15
42050	2672L	Rpv/1/10	15
50001	IJ_134	Rpv/1/3.1	15
50001	IJ_137	Rpv/1/3.1	15
50001	IJ_14	Rpv/1/3.1	15
50001	IJ_51	Rpv/1/3.1	15
50001	IJ_73	Rpv/1	15
Mixed population	0257P	Rpv/1/3.1/10	15
Mixed population	0326P	Rpv/1/3.1/3.3/10	15
Mixed population	1750N	Rpv/1/3.1/3.3	15
Mixed population	1887N	Rpv/1/3.1/10	15
Mixed population	2043N	Rpv/1/3.3/10	15
Mixed population	2097N	Rpv/1/3.1	15
42050	2126L	Rpv/1/3.3	20
42050	2147L	Rpv/1/3.3	20
42050	2700L	Rpv/1/3.3	20
42050	2727L	Rpv/1/3.3	20
42050	2121L	Rpv/1/10	20
42050	2221L	Rpv/1/3.3/10	20
42050	2432L	Rpv/1	20
42050	2566L	Rpv/1/3.3/10	20
50001	IJ_150	Rpv/1/3.1	20
50001	IJ_153	Rpv/1	20
50001	IJ_159	Rpv/1/3.1	20
50001	IJ_35	Rpv/1	20
50001	IJ_63	Rpv/1	20
50035	3373U	Rpv/1/3.3/10	20
50035	3506U	Rpv/1/3.3/10	20
50035	3709U	Rpv/1/10	20
50035	3172U	Rpv/1/3.3	20
Mixed population	0509P	Rpv/1/3.3/10	20
Mixed population	1283N	Rpv/1/3.1/3.3	20
Mixed population	1296P	Rpv/1/3.3/10	20
Mixed population	1316N	Rpv/1/3.3/10	20
Mixed population	1434N	Rpv/1/3.3/10	20
Mixed population	1454N	Rpv/1/3.1	20
Mixed population	1458N	Rpv/1/3.1/3.3/10	20
Mixed population	1862N	Rpv/1/3.1	20
Mixed population	2074N	Rpv/1/3.3/10	20
Mixed population	2135N	Rpv/1/3.1/3.3	20
42050	2677L	Rpv/1/3.3/10	25
50001	IJ_184	Rpv/3.1	25
50001	IJ_42	Rpv/1	25
50001	IJ_58	Rpv/1/3.1	25
50001	IJ_95	Rpv/1/3.1	25
50001	IJ_97	Rpv/1/3.1	25
Mixed population	0509N	Rpv/1/3.1/3.3/10	25
Mixed population	1757N	Rpv/1/3.1/3.3/10	25
42050	2317L	Rpv/1/3.3	30
42050	2202L	Rpv/1/10	30
42050	2214L	Rpv/1/3.3/10	30
42050	2337L	Rpv/1/10	30
42050	2367L	Rpv/1/3.3/10	30
42050	2397L	Rpv/1/3.3/10	30
42050	2440L	Rpv/1/3.3/10	30
42050	2746L	Rpv/1/3.3/10	30
50001	IJ_119	Rpv/1/3.1	30
50001	IJ_70	Rpv/1	30
50001	IJ_85	Rpv-	30
50035	3405U	Rpv/1/3.1/3.3/10	30
50035	3567U	Rpv/1/10	30
50035	3861U	Rpv/1/10	30
50035	3894U	Rpv/1/10	30
50035	3925U	Rpv/1/3.3/10	30
Mixed population	0510N	Rpv/1/3.3/10	30
Mixed population	1299N	Rpv/1/3.3/10	35
Mixed population	1301N	Rpv/1/3.1/10	35
42050	2291L	Rpv/1/3.3	40
42050	2534L	Rpv/1/3.3/10	40
50001	IJ_111	Rpv/3.1	40
50001	IJ_151	Rpv/3.1	40
50001	IJ_155	Rpv/3.1	40
50001	IJ_170	Rpv/1	40
50001	IJ_59	Rpv/1	40
50035	3985U	Rpv/1/3.3/10	40
50035	3247U	Rpv/1/3.3	40
50035	3304U	Rpv/1/3.3	40
50035	3459U	Rpv/1/3.3	40
Mixed population	0532N	Rpv/1/3.1	40
Mixed population	1174N	Rpv/1/3.1	40
Mixed population	1216N	Rpv/1/3.3/10	40
Mixed population	1319N	Rpv/1/3.3/10	40
50001	IJ_38	Rpv-	45
50001	IJ_67	Rpv/3.1	45
50001	IJ_71	Rpv/3.1	45
42050	2073L	Rpv/1/3.3	50
42050	2083L	Rpv/1/3.3	50
42050	2516L	Rpv/1/3.3	50
42050	2539L	Rpv/1/3.3	50
42050	2052L	Rpv/1	50
42050	2178L	Rpv/1	50
42050	2217L	Rpv/1/3.3/10	50
42050	2348L	Rpv/1	50
42050	2365L	Rpv/1/3.3/10	50
42050	2655L	Rpv/1/3.3/10	50
42050	2680L	Rpv/1	50
42050	2690L	Rpv/1/10	50
50001	IJ_126	Rpv/.	50
50001	IJ_158	Rpv/3.1	50
50035	3545U	Rpv/1/10	50
50035	3796U	Rpv/1/3.3	50
50035	3901U	Rpv/1/3.3	50
50035	3924U	Rpv/1/3.3	50
Mixed population	1173N	Rpv/1/3.3/10	50
50001	IJ_10	Rpv-	55
50001	IJ_161	Rpv/3.1	55
50001	IJ_6	Rpv/3.1	55
50001	IJ_74	Rpv/1/3.1	55
42050	2661L	Rpv/1/3.3	65
42050	2688L	Rpv/1/3.3	65
42050	2739L	Rpv/1/3.3	65
42050	2238L	Rpv/1	65
42050	2370L	Rpv/1	65
50001	IJ_130	Rpv/3.1	65
50001	IJ_176	Rpv-	65
Mixed population	1207N	Rpv/1/3.1/3.3	65
50001	IJ_174	Rpv/.	70
50001	IJ_177	Rpv/.	70
50001	IJ_25	Rpv/3.1	70
50001	IJ_29	Rpv-	70
50001	IJ_69	Rpv-	70
50001	IJ_143	Rpv-	75
50001	IJ_146	Rpv-	75
50001	IJ_147	Rpv-	75
50001	IJ_18	Rpv-	75
50001	IJ_46	Rpv-	75
50001	IJ_78	Rpv-	75
50001	IJ_175	Rpv-	90
